# Hairless as a novel component of the Notch signaling pathway

**DOI:** 10.1101/621367

**Authors:** Steven W Miller, Artem Movsesyan, Sui Zhang, Rosa Fernández, James W Posakony

## Abstract

Suppressor of Hairless [Su(H)], the transcription factor at the end of the Notch pathway in *Drosophila,* utilizes the Hairless protein to recruit two co-repressors, Groucho (Gro) and C-terminal Binding Protein (CtBP), indirectly. Hairless is present only in the Pancrustacea, raising the question of how Su(H) in other protostomes gains repressive function. We show that Su(H) from a wide array of arthropods, molluscs, and annelids includes motifs that directly bind Gro and CtBP; thus, direct co-repressor recruitment is ancestral in the protostomes. How did Hairless come to replace this ancestral paradigm? Our discovery of a protein (S-CAP) in Myriapods and Chelicerates that contains a motif similar to the Su(H)-binding domain in Hairless has revealed a likely evolutionary connection between Hairless and Metastasis-associated (MTA) protein, a component of the NuRD complex. Sequence comparison and widely conserved microsynteny suggest that S–CAP and Hairless arose from a tandem duplication of an ancestral MTA gene.
