## Supplementary file 1 for "Hairless as a novel component of the Notch signaling pathway"

### Sheet: Sheet1
Class	Order	Species		Size (aa)	Source Accession Number(s)	Reference(s)	MTA microsynteny?
Insecta
	Diptera
		Anopheles gambiae	mosquito	1356	NT_078266.2	Holt 2002	Yes (+/+)
		Belgica antarctica	midge	741	JPYR01000382.1	Kelley 2014	Yes (+/+)
		Ceratitis capitata	fly	1093	NW_019376403.1	Papanicolaou 2016	No
		Lucilia cuprina	fly	1602	NW_019410609.1; JHUJ02001427.1	Anstead 2015	No
		Mayetiola destructor	fly	1024	GL502710.1 (AEGA01029915.1)	Zhao 2015	Yes (+/+)
	Siphonaptera
		Ctenocephalides felis	flea	419	QVAO01003571.1; GAYP02010794.1	Unpublished; Misof 2014	No
	Lepidoptera
		Calephelis virginiensis	butterfly	462	NJDC01001431.1	Cong 2017	Yes (+/-)
		Pieris rapae	butterfly	520	NW_019093461.1; LWME01000342.1; GFMO01012899.1	Shen 2016; Sikkink 2017	Yes (+/-)
		Spodoptera litura	moth	558	MTZO01004218.1; GEZO01016616.1	Cheng 2017; Unpublished	Yes (+/-)
		Trichoplusia ni	moth	552	NKQN01000023.1	Fu 2018	Yes (+/-)
	Trichoptera
		Limnephilus lunatus	caddisfly	542	JDSM02002401.1	HGSC
	Coleoptera
		Harmonia axyridis	beetle	446	BHEG01000057.1	Ando 2018	Yes (-/+)
		Pogonus chalceus	beetle	582	NEEE01000574.1	Unpublished	Yes (+/+)
		Pyrocoelia pectoralis	firefly	444	Scaffold 174	Fu 2017	Yes (+/+)
		Sitophilus oryzae	weevil	509	GGKK01013405.1; PPTJ01000046.1 & PPTJ01014408.1	Unpublished; Unpublished
	Strepsiptera
		Mengenilla moldrzyki	parasite	460	AGDA01038179.1	Niehuis 2012
		Stylops melittae	parasite	486	GAZM02019342.1	Misof 2014
	Neuroptera
		Chrysopa pallens	lacewing	625	GAGF01044719.1	Li 2013
		Conwentzia psociformis	lacewing	765	GAYH02024068.1	Misof 2014
	Megaloptera
		Corydalus cornutus	dobsonfly	638	GATG02017834.1	Misof 2014
	Raphidioptera
		Inocellia crassicornis	snakefly	737	GAZH02035935.1	Misof 2014
	Hymenoptera
		Cerapachys biroi	ant	396	JASI01001669.1	Oxley 2014	Yes (+/+)
		Ceratina calcarata	bee	392	LSNX01035642.1	Rehan 2016	Yes (+/+)
		Nasonia vitripennis	wasp	517	NC_015868.2	Werren (TNGWG) 2010	Yes (+/+)
		Synergus japonicus	wasp	395	UCOH01006348.1	Bunnefeld 2018	Yes (+/+)
	Psocodea
		Ectopsocus briggsi	louse	395	GAPT02027281.1	Misof 2014
		Pediculus humanus corporis	louse	467	NW_002987136.1 (also AAZO01001996.1)	Kirkness 2010	Yes (+/+)
	Hemiptera
		Bemisia tabaci	whitefly	450	MAMS01000272.1	Chen 2016	Yes (+/+)
		Cimex lectularius	bed bug	428	JRLE01000002.1	Rosenfeld 2016	No
		Ferrisia virgata	scale insect	479	FIZR01023638.1	Husnik 2016	Yes (+/+)
		Homalodisca vitripennis	leafhopper	388	JJNS02010349.1 & JJNS02010348.1 (Scaffold KZ826819.1)	i5K; Unpublished	Yes (+/+)
		Myzus persicae	aphid	905	FLKD01001052.1, LXJY01000120.1	Mathers 2017	Yes (+/-)
	Thysanoptera
		Frankliniella occidentalis	thrips	493	JMDY02000475.1 (Scaffold KZ556000.1)	i5K; Unpublished	Yes (+/+)
	Blattodea
		Cryptotermes secundus	termite	556	NEVH01055468.1 & NEVH01013196.1	Harrison 2018	Yes (+/+)
		Periplaneta americana	cockroach	554	PGRX01003906.1	Li 2018	Yes (+/+)
	Phasmatodea
		Clitarchus hookeri	stick insect	481	NQII01004378.1	Wu 2017b
		Timema cristinae	walking stick	492	MSSY03000114.1	Gompert 2014	No
	Orthoptera
		Laupala kohalensis	cricket	542	NNCF01133300.1	Blankers 2018	Yes (+/+)
		Stenobothrus lineatus	grasshopper	567	GAUZ02041182.1	Misof 2014
	Plecoptera
		Leuctra sp. AD-2013	stonefly	506	GAUF02022581.1	Misof 2014
	Dermaptera
		Forficula auricularia	earwig	513	GAYQ02035263.1 & GAYQ02037311.1	Misof 2014
	Ephemeroptera
		Baetis sp. AD-2013	mayfly	490	GATU01012170.1	Misof 2014
		Ephemera danica	mayfly	578	AYNC02006478.1 (Scaffold KZ497936.1)	i5K; Unpublished	No
	Odonata
		Calopteryx splendens	damselfly	607	LYUA01001326.1	Ioannidis 2017	Yes (+/+)
		Ladona fulva	dragonfly	603	APVN02010950.1	i5K; Unpublished	Yes (+/+)
	Zygentoma
		Atelura formicaria	silverfish	515	GAYJ02032832.1	Misof 2014
	Archaeognatha
		Machilis hrabei	jumping bristletail	597	QVQU01060354.1, QVQU01060351.1, & QVQU01060349.1	i5K; Unpublished
Collembola
	Collembola
		Holacanthella duospinosa	springtail	561	GFPE01027075.1; NIPM01000089.1	Wu 2017a	Yes (+/+)
		Orchesella cincta	springtail	879	LJIJ01000001.1	Faddeeva-Vakhrusheva 2016	Yes (+/+)
Branchiopoda
	Diplostraca
		Daphnia pulex	water flea	448	ACJG01002683.1	Colbourne 2011	No
		Eulimnadia texana	shrimp	343	NKDA01000001.1	Baldwin-Brown 2018	No
	Notostraca
		Triops cancriformis	shrimp	570	BAYF01001327.1	Ikeda 2015	Yes (+/+)
Malacostraca
	Decapoda
		Caridina multidentata	shrimp	661	BDMR012725624.1 & BDMR012750581.1	Sasaki 2017
		Homarus americanus	lobster	670	GEBG01001223.1	Christie 2015
	Isopoda
		Proasellus hercegovinensis	isopod	624	HAEZ01061001.1	Francois 2016, Lefébure 2017
	Amphipoda
		Hyalella azteca	amphipod	1047	NW_017252694.1 (JQDR02022934.1)	Poynton 2018	No
	Stomatopoda
		Oratosquilla oratoria	shrimp	671	GFFH01012512.1	Lou 2018
	Euphausiacea
		Euphausia superba	krill	758	GFCS01010498.1 & GFCS01328886.1	Hunt 2017
Thecostraca
	Pedunculata
		Lepas anatifera	barnacle	447	GGJM01018920.1	Unpublished
Copepoda
	Calanoida
		Acartia tonsa	copepod	1043	GFWY01022313.1	Unpublished
		Eurytemora affinis	copepod	792	AZAI02001952.1; GBGO01105355.1	Eyun 2017; Almada 2016	No
	Cyclopoida
		Oithona nana	copepod	719	FTRT01002276.1	Unpublished	No
	Harpacticoida
		Tigriopus californicus	copepod	927	Scaffold 225; GBSZ01000904.1	Barreto 2018; Barreto 2015	No
	Siphonostomatoida
		Lepeophtheirus salmonis	salmon louse	549	LBBX01033510.1; HACA01029102.1	Unpublished; Carmona-Antoñanzas 2015
Branchiura
	Arguloida
		Argulus siamensis	fish louse	448	JW956268.1	Sahoo 2013
