## Supplementary file 4 for "Hairless as a novel component of the Notch signaling pathway"

### Sheet: Sheet1
Subphylum	Class	Order	Species		Size (aa)	Source Accession Number(s)	Reference(s)	MTA microsynteny?	H SBD splice?
Myriapoda
	Chilopoda
		Geophilomorpha
			Strigamia maritima	centipede	482	AFFK01023985.1	Chipman 2014	Yes (+/+)	Yes
Chelicerata
	Arachnida
		Araneae
			Nephila clavipes	spider	813	MWRG01019512.1 & MWRG01022720.1; GFKT010763964.1	Babb 2017	Yes (+/+)	Yes
			Parasteatoda tepidariorum	spider	798	NW_018382784.1; IAAA01013885.1	Schwager 2017; Kono 2016	Yes (+/+)	Yes
			Stegodyphus mimosarum	spider	818	KK120794.1	Sanggaard 2014	No	Yes
		Oribatida
			Achipteria coleoptrata	mite	807	LBFM01008901.1; GEXX01038375.1	Bast 2016; Brandt 2017	Yes (+/+)	Collapsed exons
		Astigmata
			Sarcoptes scabiei	mite	899	JXLN01012783.1	Rider 2015	Yes (+/+)	Collapsed exons
		Mesostigmata
			Metaseiulus occidentalis	mite	423	NW_003805463.1	Hoy 2016	No	Single exon
		Trombidiformes
			Dinothrombium tinctorium	mite	728	scaffold0000000256	Dong 2018	Yes (+/+)	Collapsed exons
		Ixodida
			Ixodes scapularis	tick	492, 506	PKSA02005113.1	Miller 2018	No	Yes
		Scorpiones
			Centruroides sculpturatus	scorpion	802	NW_019386204.1 & NW_019384634.1	Schwager 2017	No	Yes
	Merostomata
		Xiphosura
			Limulus polyphemus	horseshoe crab	887 (A)	NW_013667306.1	Battelle 2016	Yes (+/+)	Yes
					844 (B)	NW_013668424.1	Battelle 2016	Yes (+/+)	Yes
					672 (C)	NW_013667658.1	Battelle 2016	Yes (+/+)	Yes
